# Reactive Oxygen Detoxification Contributes to *Mycobacterium abscessus* Antibiotic Survival

**DOI:** 10.1101/2024.10.13.618103

**Authors:** Nicholas A. Bates, Ronald Rodriguez, Rama Drwich, Abigail Ray, Sarah A. Stanley, Bennett H. Penn

**Affiliations:** Department of Internal Medicine, University of California, Davis, California, USA; Graduate Group in Immunology, University of California, Davis, California, USA; Department of Molecular & Cell Biology, University of California, Berkeley, California, USA; Department of Plant & Microbial Biology, University of California, Berkeley, California, USA; Microbiology Graduate Group, University of California, Davis, California, USA; Department of Medical Microbiology and Immunology, University of California, Davis, California, USA

## Abstract

When a population of bacteria is exposed to a bactericidal antibiotic, most cells die rapidly. However, a sub-population of antibiotic-tolerant cells known as “persister cells” can survive for prolonged periods. In addition, antibiotic tolerance can be broadly induced throughout the population by stresses such as nutrient deprivation. However, the pathways required to maintain viability in this setting, and how stress induces antibiotic tolerance are both poorly understood. To identify genetic determinants of antibiotic tolerance in mycobacteria, we carried out transposon mutagenesis insertion sequencing (Tn-Seq) screens in *Mycobacterium abscessus* (*Mabs*) exposed to bactericidal translation-inhibiting antibiotics. This analysis identified genes essential for the survival of both spontaneous persister cells as well as for stress-induced tolerance, allowing the first genetic comparison of these states in mycobacteria. Pathway analysis identified multiple genes involved in the detoxification of reactive oxygen species (ROS), including the catalase-peroxidase *katG*, which contributed to survival in both unstressed and nutrient-starved cells. In addition, we found that endogenous ROS were generated by translation-inhibiting antibiotics, and that hypoxia impaired bacterial killing. *KatG* specifically contributed to survival following exposure to transcription or translation inhibitors, but not other antibiotic classes tested. Thus, the lethality of some antibiotics is amplified by toxic ROS accumulation, and antibiotic-tolerant cells require detoxification systems to remain viable. These findings further demonstrate that antibiotic-induced ROS plays a broad role in mediating antibiotic lethality across diverse organisms.
