## Supplementary Table 1 for "Reactive Oxygen Detoxification Contributes to *Mycobacterium abscessus* Antibiotic Survival"

### Sheet: Decreased Media+TIG-LZD
Category	Term	Term Description	Count	%	PValue	log10 pvalue	Genes (Uniprot ID)	List Total	Pop Hits	Pop Total	Fold Enrichment	Bonferroni	Benjamini	FDR
GOTERM_BP_DIRECT	GO19941	modification-dependent protein catabolic process	5	2.46305	0.000203862	-3.69066	P9WHT9, P9WQN5, P9WHU1, P9WNU9, P9WNU7	141	6	2226	13.156	0.0411302	0.0208959	0.0204882
GOTERM_BP_DIRECT	GO10498	proteasomal protein catabolic process	5	2.46305	0.000203862	-3.69066	P9WHT9, P9WQN5, P9WHU1, P9WNU9, P9WNU7	141	6	2226	13.156	0.0411302	0.0208959	0.0204882
GOTERM_BP_DIRECT	GO51409	response to nitrosative stress	7	3.44828	0.000386557	-3.41279	O53594, P9WFC7, P9WGH9, P9WQN5, P9WIE3, P9WNU7, P9WNE5	141	17	2226	6.50063	0.076557	0.0264148	0.0258993
GOTERM_BP_DIRECT	GO30682	symbiont-mediated perturbation of host defenses	4	1.97044	0.000930121	-3.03146	P9WHT9, P9WQN5, P9WI73, P9WHU1	141	4	2226	15.7872	0.174441	0.0476687	0.0467386
GOTERM_BP_DIRECT	GO51301	cell division	8	3.94089	0.00129708	-2.88703	P9WJB5, I6Y1G3, P9WF35, P9WG55, P9WF33, P9WQN3, O05779, P9WG19	141	28	2226	4.51064	0.234612	0.0531803	0.0521427
GOTERM_BP_DIRECT	GO6508	proteolysis	11	5.41872	0.00235565	-2.62789	I6YGX2, O53340, O05859, P9WHS3, P71707, O53168, P9WHU3, P9WQN3, P95164, P9WHR9, O53380	141	57	2226	3.04666	0.384818	0.0739009	0.0724589
GOTERM_BP_DIRECT	GO46677	response to antibiotic	13	6.40394	0.00252345	-2.59801	I6YGX2, P9WMC1, P9WNL7, P9WIE5, P9WMT9, O06155, O53164, P71707, P9WG55, O86349, P9WI73, O53149, P9WJY3	141	77	2226	2.66538	0.405769	0.0739009	0.0724589
KEGG_PATHWAY	mtu03420	Nucleotide excision repair	5	2.46305	0.00163197	-2.78729	P9WQK7, P9WFC7, P9WFC5, O53873, O53347	65	10	1109	8.53077	0.103656	0.109342	0.109342
KEGG_PATHWAY	mtu00920	Sulfur metabolism	6	2.95567	0.00670826	-2.17339	P9WHF9, P9WHF7, P9WQM1, P71744, P71746	65	22	1109	4.65315	0.362989	0.21164	0.21164
KEGG_PATHWAY	mtu03050	Proteasome	3	1.47783	0.00947642	-2.02336	P9WHT9, P9WQN5, P9WHU1	65	3	1109	17.0615	0.471624	0.21164	0.21164
UP_KW_BIOLOGICAL_PROCESS	KW-0742	SOS response	4	1.97044	0.00583096	-2.23426	P9WQK7, P9WFC7, P9WHI9, P9WFC5	103	6	1446	9.35922	0.283472	0.246344	0.229355
UP_KW_BIOLOGICAL_PROCESS	KW-0804	Transcription	22	10.8374	0.0113976	-1.94319	P9WMC3, P9WMC1, P9WMG5, P9WMI7, P9WGG9, P9WGH9, P9WMK3, P9WGM9, P9WGI5, P9WMT9, P96857, O53165, P9WJ67, O53661, O53641, P9WKV1, P9WGY7, P9WMB9, O53789, O53612, O53238, P9WMD9	103	181	1446	1.70638	0.479724	0.246344	0.229355
UP_KW_BIOLOGICAL_PROCESS	KW-0228	DNA excision	3	1.47783	0.0141084	-1.85052	P9WQK7, P9WFC7, P9WFC5	103	3	1446	14.0388	0.555101	0.246344	0.229355
UP_KW_BIOLOGICAL_PROCESS	KW-0805	Transcription regulation	21	10.3448	0.0169893	-1.76983	P9WMC3, P9WMC1, P9WMG5, P9WMI7, P9WGG9, P9WGH9, P9WMK3, P9WGM9, P9WGI5, P9WMT9, P96857, O53165, P9WJ67, O53661, O53641, P9WKV1, P9WMB9, O53789, O53612, O53238, P9WMD9	103	176	1446	1.67509	0.623451	0.246344	0.229355
UP_KW_BIOLOGICAL_PROCESS	KW-0093	Biotin biosynthesis	3	1.47783	0.0269214	-1.5699	P9WQ81, P9WPQ7, P9WQ87	103	4	1446	10.5291	0.788927	0.262281	0.244193
UP_KW_BIOLOGICAL_PROCESS	KW-0132	Cell division	6	2.95567	0.0316546	-1.49956	P9WF35, P9WG55, P9WF33, P9WQN3, O05779, P9WG19	103	26	1446	3.23973	0.840145	0.262281	0.244193
UP_KW_BIOLOGICAL_PROCESS	KW-0131	Cell cycle	6	2.95567	0.0316546	-1.49956	P9WF35, P9WG55, P9WF33, P9WQN3, O05779, P9WG19	103	26	1446	3.23973	0.840145	0.262281	0.244193
GOTERM_BP_DIRECT	GO43335	protein unfolding	3	1.47783	0.0112996	-1.94694	P9WPD1, P9WQN5, P9WG55	141	3	2226	15.7872	0.903765	0.289551	0.283901
UP_KW_BIOLOGICAL_PROCESS	KW-0234	DNA repair	8	3.94089	0.0519227	-1.28464	P9WQK7, P9WFC7, P9WHI9, P9WFC5, O53347, P9WMQ7, P9WHI3, O53348	103	49	1446	2.29205	0.952127	0.34936	0.325266
UP_KW_BIOLOGICAL_PROCESS	KW-0227	DNA damage	8	3.94089	0.0569866	-1.24423	P9WQK7, P9WFC7, P9WHI9, P9WFC5, O53347, P9WMQ7, P9WHI3, O53348	103	50	1446	2.24621	0.964721	0.34936	0.325266
UP_KW_BIOLOGICAL_PROCESS	KW-0843	Virulence	18	8.867	0.0602344	-1.22016	P9WGG9, P9WIE5, P9WQN5, P9WGM9, P9WNU9, P9WNU7, P9WJT9, P9WG29, P9WP41, P9WHT9, P9WJ67, P9WJV3, P9WI73, P9WG31, P9WJY3, P9WHU1, P9WQD5, P9WNE5	103	164	1446	1.54085	0.971019	0.34936	0.325266
UP_KW_BIOLOGICAL_PROCESS	KW-0346	Stress response	7	3.44828	0.0840093	-1.07567	P9WPD1, P9WGH9, P9WG55, P9WMK3, P9WGM9, P9WGI5, P9WGL5	103	44	1446	2.23345	0.993273	0.442958	0.412409
GOTERM_BP_DIRECT	GO9432	SOS response	4	1.97044	0.0210691	-1.67635	P9WQK7, P9WFC7, P9WHI9, P9WFC5	141	10	2226	6.31489	0.987557	0.479908	0.470544
GOTERM_BP_DIRECT	GO9102	biotin biosynthetic process	3	1.47783	0.0346362	-1.46047	P9WQ81, P9WPQ7, P9WQ87	141	5	2226	9.47234	0.999298	0.710043	0.696188
GOTERM_BP_DIRECT	GO10468	regulation of gene expression	3	1.47783	0.0669464	-1.17427	P9WQN3, P9WKV1, I6WZM9	141	7	2226	6.76596	0.999999	1	0.985294
GOTERM_BP_DIRECT	GO5978	glycogen biosynthetic process	3	1.47783	0.0669464	-1.17427	P9WN43, P9WQ17, P9WMZ1	141	7	2226	6.76596	0.999999	1	0.985294
GOTERM_BP_DIRECT	GO6355	regulation of DNA-templated transcription	15	7.38916	0.0834674	-1.07848	P9WMC3, P9WMC1, P9WGG9, P9WGH9, P9WGM9, P96857, O53165, O53661, O53641, P9WMB9, O53830, O53789, O53612, P9WMD9, P9WGX3	141	150	2226	1.57872	1	1	0.985294
GOTERM_BP_DIRECT	GO6289	nucleotide-excision repair	3	1.47783	0.0856648	-1.0672	P9WQK7, P9WFC7, P9WFC5	141	8	2226	5.92021	1	1	0.985294
GOTERM_BP_DIRECT	GO9252	peptidoglycan biosynthetic process	5	2.46305	0.0948364	-1.02303	I6YGX2, P71707, Q79FW0, I6XEK6, O53380	141	28	2226	2.81915	1	1	0.985294

### Sheet: Decreased PBS+TIG-LZD
Category	Term	Term Description	Count	%	PValue	log10 pvalue	Genes (Uniprot ID)	List Total	Pop Hits	Pop Total	Fold Enrichment	Bonferroni	Benjamini	FDR
UP_KW_BIOLOGICAL_PROCESS	KW-0169	Cobalamin biosynthesis	10	3.87597	6.48565e-08	-7.18805	P9WP85, P9WP95, P9WP93, P9WP91, P9WGB3, P9WP99, P9WGA9, P9WP87, P9WP97	119	13	1446	9.34712	4.21567e-06	4.28053e-06	4.28053e-06
GOTERM_BP_DIRECT	GO9236	cobalamin biosynthetic process	11	4.26357	2.72192e-07	-6.56513	P9WP85, P9WP95, P9WP93, P9WP91, P9WGB3, O53498, P9WP99, P9WGA9, P9WP87, P9WP97	184	18	2226	7.39312	7.04952e-05	7.02255e-05	6.99533e-05
KEGG_PATHWAY	mtu00860	Porphyrin metabolism	13	5.03876	3.02693e-05	-4.519	Q10675, P9WGB3, P9WPR3, P9WP99, P9WP87, P9WP97, P9WP85, P9WP95, P9WP93, P9WP91, O53498, P9WGA9, P9WNE5	101	36	1109	3.96507	0.00238845	0.00239127	0.00223993
GOTERM_BP_DIRECT	GO19941	modification-dependent protein catabolic process	5	1.93798	0.000581899	-3.23515	P9WHT9, P9WQN5, P9WHU1, P9WNU9, P9WNU7	184	6	2226	10.0815	0.139942	0.0500433	0.0498493
GOTERM_BP_DIRECT	GO10498	proteasomal protein catabolic process	5	1.93798	0.000581899	-3.23515	P9WHT9, P9WQN5, P9WHU1, P9WNU9, P9WNU7	184	6	2226	10.0815	0.139942	0.0500433	0.0498493
KEGG_PATHWAY	mtu01200	Carbon metabolism	18	6.97674	0.00349232	-2.45689	P9WJK7, P9WQP5, P9WNP7, P9WJK5, P9WIS9, P9WN21, O06574, P9WN53, P9WIN1, P9WN51, O53670, P9WG33, O53872, L7N6B1, P9WPD5, O86361, O53669, P9WQH5	101	96	1109	2.05879	0.241473	0.137947	0.129216
GOTERM_BP_DIRECT	GO6508	proteolysis	12	4.65116	0.0055028	-2.25942	I6YGW2, O53340, P71969, P9WHS5, O05859, P9WHR3, P9WHS3, O53168, P9WHU3, P9WQN3, P9WHR9, P9WM23	184	57	2226	2.54691	0.760491	0.354931	0.353555
KEGG_PATHWAY	mtu04980	Cobalamin transport and metabolism	4	1.55039	0.0062268	-2.20574	P9WPZ1, P9WJK7, P9WJK5, P9WP99	101	5	1109	8.78416	0.389487	0.163972	0.153594
UP_KW_BIOLOGICAL_PROCESS	KW-0742	SOS response	4	1.55039	0.00883	-2.05404	P9WQK7, P9WFC7, P9WHI9, P9WFC5	119	6	1446	8.10084	0.438138	0.29139	0.29139
GOTERM_BP_DIRECT	GO51409	response to nitrosative stress	6	2.32558	0.00971888	-2.01238	O53594, P9WFC7, P9WQN5, P9WP77, P9WNU7, P9WNE5	184	17	2226	4.26982	0.920301	0.501494	0.499551
KEGG_PATHWAY	mtu01100	Metabolic pathways	73	28.2946	0.010166	-1.99285	P9WIE5, P9WJK7, P9WJK5, P9WQ87, I6YDK7, P9WIN1, O06574, P9WIV7, O53670, O53872, O50443, P9WGV3, L7N6B1, O50444, P9WGA9, P9WGB7, P9WGB3, P9WKJ5, P9WNP7, P9WP77, P9WP85, P9WIW9, O05575, P9WIS3, P9WIW5, P9WPD5, P9WKC5, P9WPQ7, P63907, P96832, P9WPQ3, P96834, P9WJQ7, P9WN01, P9WP87, P9WIS9, P9WP95, P9WP51, P9WN53, O33289, P9WKT3, P9WN51, P9WP93, P9WP91, P9WG33, O53498, I6Y778, P9WQC5, P9WIX1, P9WPA1,…	101	675	1109	1.18749	0.553904	0.181541	0.170051
KEGG_PATHWAY	mtu00280	Valine, leucine and isoleucine degradation	10	3.87597	0.0114899	-1.93968	I6YDK7, P9WIS3, P9WJK7, O53872, P9WJK5, L7N6B1, P9WPQ3, O06159, O86361, P9WQH5	101	43	1109	2.55353	0.598665	0.181541	0.170051
KEGG_PATHWAY	mtu00640	Propanoate metabolism	7	2.71318	0.016269	-1.78864	P9WIS3, P9WJK7, O53872, P9WJK5, L7N6B1, O06159, P9WQH5	101	24	1109	3.20256	0.726328	0.197414	0.18492
KEGG_PATHWAY	mtu00785	Lipoic acid metabolism	5	1.93798	0.0174924	-1.75715	P9WN53, P9WN51, P9WIS3, O06159, P9WIS9	101	12	1109	4.57508	0.751951	0.197414	0.18492
UP_KW_BIOLOGICAL_PROCESS	KW-0228	DNA excision	3	1.16279	0.0187607	-1.72675	P9WQK7, P9WFC7, P9WFC5	119	3	1446	12.1513	0.708008	0.412735	0.412735
GOTERM_BP_DIRECT	GO43335	protein unfolding	3	1.16279	0.0190793	-1.71944	P9WPD1, P9WQN5, P9WG55	184	3	2226	12.0978	0.993189	0.820409	0.817229
KEGG_PATHWAY	mtu01240	Biosynthesis of cofactors	20	7.75194	0.0222137	-1.65338	P9WJJ9, Q10675, P9WGB3, P9WPQ7, P9WP99, P9WQ87, P9WJQ7, P9WIL3, P9WP87, P9WP97, P9WP85, P9WP95, P9WP93, O05591, P9WP91, Q79FW0, O53498, I6Y778, P9WPA1, P9WGA9	101	133	1109	1.65116	0.83046	0.199642	0.187006
KEGG_PATHWAY	mtu03050	Proteasome	3	1.16279	0.022744	-1.64313	P9WHT9, P9WQN5, P9WHU1	101	3	1109	10.9802	0.837572	0.199642	0.187006
GOTERM_BP_DIRECT	GO30682	symbiont-mediated perturbation of host defenses	3	1.16279	0.0361024	-1.44246	P9WHT9, P9WQN5, P9WHU1	184	4	2226	9.07337	0.999927	1	1
GOTERM_BP_DIRECT	GO70490	protein pupylation	3	1.16279	0.0361024	-1.44246	P9WNU9, P9WNU7, P96825	184	4	2226	9.07337	0.999927	1	1
GOTERM_BP_DIRECT	GO6098	pentose-phosphate shunt	3	1.16279	0.0361024	-1.44246	O06574, P9WG33, P9WQP5	184	4	2226	9.07337	0.999927	1	1
UP_KW_BIOLOGICAL_PROCESS	KW-0234	DNA repair	9	3.48837	0.0407182	-1.39021	P9WQK7, P9WFC7, P9WHI9, P9WFC5, O53347, P9WMQ7, O53348, P9WP97	119	49	1446	2.23186	0.932934	0.59744	0.59744
GOTERM_BP_DIRECT	GO9432	SOS response	4	1.55039	0.042592	-1.37067	P9WQK7, P9WFC7, P9WHI9, P9WFC5	184	10	2226	4.83913	0.999987	1	1
UP_KW_BIOLOGICAL_PROCESS	KW-0227	DNA damage	9	3.48837	0.0452606	-1.34428	P9WQK7, P9WFC7, P9WHI9, P9WFC5, O53347, P9WMQ7, O53348, P9WP97	119	50	1446	2.18723	0.950738	0.59744	0.59744
KEGG_PATHWAY	mtu03420	Nucleotide excision repair	4	1.55039	0.0534844	-1.27177	P9WQK7, P9WFC7, P9WFC5, O53347	101	10	1109	4.39208	0.986996	0.422527	0.395785
UP_KW_BIOLOGICAL_PROCESS	KW-0346	Stress response	8	3.10078	0.0611179	-1.21383	P9WPD1, P9WHS5, P9WG55, P9WMK3, O86331, P9WGM9, P9WGI5, P9WGL5	119	44	1446	2.20932	0.983415	0.658392	0.658392
KEGG_PATHWAY	mtu00630	Glyoxylate and dicarboxylate metabolism	8	3.10078	0.0682029	-1.1662	P9WN53, P9WN51, P9WJK7, P9WJK5, L7N6B1, P9WPD5, O86361, P9WQH5	101	41	1109	2.14248	0.99623	0.489821	0.45882
GOTERM_BP_DIRECT	GO8202	steroid metabolic process	4	1.55039	0.0691687	-1.16009	O69686, I6YB11, O53670, P9WJJ9	184	12	2226	4.03261	1	1	1
UP_KW_BIOLOGICAL_PROCESS	KW-0805	Transcription regulation	21	8.13953	0.0698294	-1.15596	P9WMC3, P9WMC1, P9WMI7, P9WGG9, P9WMG3, P9WGG7, P9WMK3, P96941, P9WGM9, P9WGI5, O05858, P96857, P9WN87, O53165, P9WJ67, O53661, P9WMB9, O86331, O53612, P9WMD9, P96381	119	176	1446	1.44987	0.990952	0.658392	0.658392
GOTERM_BP_DIRECT	GO51301	cell division	6	2.32558	0.0740735	-1.13034	P9WJB5, P9WG55, P9WF33, P9WQN3, O05779, P9WN99	184	28	2226	2.59239	1	1	1
GOTERM_BP_DIRECT	GO10125	mycothiol biosynthetic process	3	1.16279	0.0808878	-1.09212	P9WMY7, P9WJM7, P9WJN3	184	6	2226	6.04891	1	1	1
UP_KW_BIOLOGICAL_PROCESS	KW-0804	Transcription	21	8.13953	0.0883304	-1.05389	P9WMC3, P9WMC1, P9WMI7, P9WGG9, P9WMG3, P9WGG7, P9WMK3, P96941, P9WGM9, P9WGI5, O05858, P96857, P9WN87, O53165, P9WJ67, O53661, P9WMB9, O86331, O53612, P9WMD9, P96381	119	181	1446	1.40981	0.997548	0.728726	0.728726

### Sheet: Decreased PBS
Category	Term	Term Description	Count	%	PValue	log10 pvalue	Genes (Uniprot ID)	List Total	Pop Hits	Pop Total	Fold Enrichment	Bonferroni	Benjamini	FDR
UP_KW_BIOLOGICAL_PROCESS	KW-0169	Cobalamin biosynthesis	8	4.10256	3.11323e-06	-5.50679	P9WP85, P9WP95, P9WP93, P9WP91, P9WGB3, P9WP99, P9WGA9, P9WP87	89	13	1446	9.99827	0.000146311	0.000149435	0.000149435
GOTERM_BP_DIRECT	GO9236	cobalamin biosynthetic process	9	4.61538	6.04313e-06	-5.21874	P9WP85, P9WP95, P9WP93, P9WP91, P9WGB3, O53498, P9WP99, P9WGA9, P9WP87	144	18	2226	7.72917	0.00120186	0.00119654	0.0011905
KEGG_PATHWAY	mtu00860	Porphyrin metabolism	11	5.64103	5.92765e-05	-4.22712	P9WP85, P9WP95, P9WP93, Q10675, P9WP91, P9WGB3, O53498, P9WPR3, P9WP99, P9WGA9, P9WP87	75	36	1109	4.51815	0.00384568	0.00385298	0.00385298
GOTERM_BP_DIRECT	GO19941	modification-dependent protein catabolic process	5	2.5641	0.000221606	-3.65442	P9WHT9, P9WQN5, P9WHU1, P9WNU9, P9WNU7	144	6	2226	12.8819	0.043146	0.014626	0.0145521
GOTERM_BP_DIRECT	GO10498	proteasomal protein catabolic process	5	2.5641	0.000221606	-3.65442	P9WHT9, P9WQN5, P9WHU1, P9WNU9, P9WNU7	144	6	2226	12.8819	0.043146	0.014626	0.0145521
UP_KW_BIOLOGICAL_PROCESS	KW-0805	Transcription regulation	21	10.7692	0.00301398	-2.52086	P9WMC1, P9WMI7, P9WGG9, P9WMG3, P9WGG7, P9WMK3, P9WGM9, P9WGI5, P9WMT9, O05858, P96900, P96857, P9WN87, O08377, O53165, P9WJ67, O53661, P9WMB9, O53612, P9WMD9, P96381	89	176	1446	1.93859	0.132267	0.0677676	0.0677676
UP_KW_BIOLOGICAL_PROCESS	KW-0804	Transcription	21	10.7692	0.00423547	-2.3731	P9WMC1, P9WMI7, P9WGG9, P9WMG3, P9WGG7, P9WMK3, P9WGM9, P9WGI5, P9WMT9, O05858, P96900, P96857, P9WN87, O08377, O53165, P9WJ67, O53661, P9WMB9, O53612, P9WMD9, P96381	89	181	1446	1.88503	0.180852	0.0677676	0.0677676
GOTERM_BP_DIRECT	GO6508	proteolysis	11	5.64103	0.00276187	-2.5588	P71969, P9WHS5, O05859, P9WHR3, P9WHS3, P71707, O53168, P9WHU3, O53896, O06380, P9WHR9	144	57	2226	2.98319	0.423265	0.136712	0.136022
KEGG_PATHWAY	mtu03050	Proteasome	3	1.53846	0.0126169	-1.89905	P9WHT9, P9WQN5, P9WHU1	75	3	1109	14.7867	0.561904	0.390999	0.390999
KEGG_PATHWAY	mtu00640	Propanoate metabolism	6	3.07692	0.0180461	-1.74362	P9WIS3, P9WJK7, P9WJK5, L7N6B1, O06159, P9WQH5	75	24	1109	3.69667	0.693859	0.390999	0.390999
GOTERM_BP_DIRECT	GO42773	ATP synthesis coupled electron transport	4	2.05128	0.0114451	-1.94138	P9WIV9, P9WIW9, P9WIW5, P9WIW1	144	8	2226	7.72917	0.898804	0.453224	0.450935
KEGG_PATHWAY	mtu04980	Cobalamin transport and metabolism	3	1.53846	0.0385146	-1.41438	P9WJK7, P9WJK5, P9WP99	75	5	1109	8.872	0.922147	0.457274	0.457274
KEGG_PATHWAY	mtu00190	Oxidative phosphorylation	8	4.10256	0.039241	-1.40626	P9WIV9, P9WIW9, P9WIV7, O53670, P9WIV5, P9WIW5, P9WIW1, O53669	75	49	1109	2.41415	0.925879	0.457274	0.457274
KEGG_PATHWAY	mtu01200	Carbon metabolism	12	6.15385	0.0471084	-1.3269	P9WN21, I6YEU0, P9WIN1, O53670, P9WG33, P9WJK7, P9WJK5, L7N6B1, O53669, P9WIS9, P9WK25, P9WQH5	75	96	1109	1.84833	0.956566	0.457274	0.457274
KEGG_PATHWAY	mtu01240	Biosynthesis of cofactors	15	7.69231	0.0492449	-1.30764	P9WJJ9, Q10675, P9WGB3, P9WPQ7, P9WP99, P9WJQ7, P9WP87, P9WP85, P9WP95, P9WP93, O05591, P9WP91, O53498, I6Y778, P9WGA9	75	133	1109	1.66767	0.962463	0.457274	0.457274
UP_KW_BIOLOGICAL_PROCESS	KW-0742	SOS response	3	1.53846	0.0467931	-1.32982	P9WFC7, P9WHI9, P9WFC5	89	6	1446	8.1236	0.894853	0.561518	0.561518
KEGG_PATHWAY	mtu01100	Metabolic pathways	52	26.6667	0.0879054	-1.05598	P9WJK7, P9WJK5, P9WIN1, P9WIV9, P9WIV7, O53670, P9WIV5, O50443, L7N6B1, P9WGA9, I6YEU0, P9WGB7, P9WGB3, P9WP85, P9WIW9, O05575, P9WIS3, P9WIW5, O06380, P9WIW1, P9WQB1, P9WKC5, P9WPQ7, P63907, P96832, P96834, P9WJQ7, P9WN01, P9WP87, P9WIS9, P9WP95, P9WP51, P9WKT3, P9WP93, P9WP91, P9WG33, O53498, I6Y778, P9WJJ9, P9WKD1, Q10675, P9WP17, P9WML5, P9WQP3, O06159, P9WPR3, P9WP99, P9WN21, I6X7Z3, O53669,…	75	675	1109	1.13912	0.997473	0.714231	0.714231
GOTERM_BP_DIRECT	GO30682	symbiont-mediated perturbation of host defenses	3	1.53846	0.0225689	-1.64649	P9WHT9, P9WQN5, P9WHU1	144	4	2226	11.5937	0.989355	0.744772	0.741011
GOTERM_BP_DIRECT	GO8202	steroid metabolic process	4	2.05128	0.0371977	-1.42948	O69686, I6YB11, O53670, P9WJJ9	144	12	2226	5.15278	0.99947	1	1
GOTERM_BP_DIRECT	GO51409	response to nitrosative stress	4	2.05128	0.0910489	-1.04073	O53594, P9WFC7, P9WQN5, P9WNU7	144	17	2226	3.63725	1	1	1
GOTERM_BP_DIRECT	GO6355	regulation of DNA-templated transcription	15	7.69231	0.095621	-1.01945	P9WMC1, P9WGG9, P9WGG7, P9WGM9, O05858, P96900, P96857, P9WN87, O08377, O53165, O53661, P9WMB9, O53612, P9WMD9, P96381	144	150	2226	1.54583	1	1	1

### Sheet: Decreased PBS+TIG-LZD vs PBS
Category	Term	Term Description	Count	%	PValue	log10 pvalue	Genes (Uniprot ID)	List Total	Pop Hits	Pop Total	Fold Enrichment	Bonferroni	Benjamini	FDR
KEGG_PATHWAY	mtu00860	Porphyrin metabolism	5	13.5135	0.000991497	-3.00371	P9WP91, P9WGB3, O53498, P9WP99, P9WNE5	16	36	1109	9.62674	0.0283578	0.0287534	0.0267704
GOTERM_BP_DIRECT	GO9236	cobalamin biosynthetic process	4	10.8108	0.00128263	-2.8919	P9WP91, P9WGB3, O53498, P9WP99	29	18	2226	17.0575	0.0657608	0.0666965	0.0666965
UP_KW_BIOLOGICAL_PROCESS	KW-0169	Cobalamin biosynthesis	3	8.10811	0.00639167	-2.19439	P9WP91, P9WGB3, P9WP99	15	13	1446	22.2462	0.120361	0.134225	0.134225
KEGG_PATHWAY	mtu00280	Valine, leucine and isoleucine degradation	4	10.8108	0.0178459	-1.74846	I6YDK7, P9WJK5, P9WPQ3, O86361	16	43	1109	6.44767	0.406788	0.185066	0.172303
KEGG_PATHWAY	mtu00330	Arginine and proline metabolism	3	8.10811	0.0230653	-1.63704	O50443, O50444, P71889	16	18	1109	11.5521	0.491723	0.185066	0.172303
KEGG_PATHWAY	mtu01240	Biosynthesis of cofactors	6	16.2162	0.0255264	-1.59301	P9WP91, P9WGB3, Q79FW0, O53498, I6Y778, P9WP99	16	133	1109	3.12688	0.527576	0.185066	0.172303
KEGG_PATHWAY	mtu04980	Cobalamin transport and metabolism	2	5.40541	0.0659394	-1.18085	P9WJK5, P9WP99	16	5	1109	27.725	0.861683	0.382449	0.356073
GOTERM_BP_DIRECT	GO10133	proline catabolic process to glutamate	2	5.40541	0.0250046	-1.60198	O50443, O50444	29	2	2226	76.7586	0.738702	0.650119	0.650119
GOTERM_BP_DIRECT	GO6826	iron ion transport	2	5.40541	0.0494057	-1.30622	P9WIZ5, P9WNE5	29	4	2226	38.3793	0.931806	0.856366	0.856366

### Sheet: Increased Media+TIG-LZD
Category	Term	Term Description	Count	%	PValue	log10 pvalue	Genes (Uniprot ID)	List Total	Pop Hits	Pop Total	Fold Enrichment	Bonferroni	Benjamini	FDR
KEGG_PATHWAY	mtu01120	Microbial metabolism in diverse environments	5	19.2308	0.0220921	-1.65576	P9WIN1, O53670, O53203, I6X5I7, O53669	8	198	1109	3.50063	0.388277	0.383361	0.383361
KEGG_PATHWAY	mtu00190	Oxidative phosphorylation	3	11.5385	0.034851	-1.45778	P9WHV9, O53670, O53669	8	49	1109	8.48724	0.541778	0.383361	0.383361
GOTERM_BP_DIRECT	GO6508	proteolysis	3	11.5385	0.0614475	-1.2115	P9WHR5, P9WHS5, P9WHR3	17	57	2226	6.89164	0.910169	1	1

### Sheet: Increased PBS+TIG-LZD
Category	Term	Term Description	Count	%	PValue	log10 pvalue	Genes (Uniprot ID)	List Total	Pop Hits	Pop Total	Fold Enrichment	Bonferroni	Benjamini	FDR
KEGG_PATHWAY	mtu00910	Nitrogen metabolism	3	6	0.0256821	-1.59037	O53203, P96878, I6X5C5	14	22	1109	10.8019	0.478184	0.642052	0.642052

### Sheet: Increased PBS
Category	Term	Term Description	Count	%	PValue	log10 pvalue	Genes	List Total	Pop Hits	Pop Total	Fold Enrichment	Bonferroni	Benjamini	FDR
KEGG_PATHWAY	mtu00910	Nitrogen metabolism	2	7.69231	0.0771219	-1.11282	O53203, I6X5C5	5	22	1109	20.1636	0.647729	0.611056	0.611056
KEGG_PATHWAY	mtu00250	Alanine, aspartate and glutamate metabolism	2	7.69231	0.0940085	-1.02683	P9WNX7, O53203	5	27	1109	16.4296	0.722915	0.611056	0.611056
UP_KW_BIOLOGICAL_PROCESS	KW-0813	Transport	4	15.3846	0.0812569	-1.09014	P9WJE3, O07802, O50455, P9WIA7	8	226	1446	3.19912	0.606328	0.975083	0.975083

### Sheet: Increased PBS+TIG-LZD vs PBS
Category	Term	Term Description	Count	%	PValue	log10 pvalue	Genes	List Total	Pop Hits	Pop Total	Fold Enrichment	Bonferroni	Benjamini	FDR
KEGG_PATHWAY	mtu00430	Taurine and hypotaurine metabolism	2	18.1818	0.0250435	-1.6013	O53203, P9WQB1	5	7	1109	63.3714	0.224017	0.250435	0.250435
KEGG_PATHWAY	mtu00250	Alanine, aspartate and glutamate metabolism	2	18.1818	0.0940085	-1.02683	O53203, P9WQB1	5	27	1109	16.4296	0.627402	0.470043	0.470043
