## Supplementary Table 3 for "Reactive Oxygen Detoxification Contributes to *Mycobacterium abscessus* Antibiotic Survival"

### Sheet: Sheet1
Table S3. Oligonucleotide sequences
ID	Sequence
ORBIT oligonucleotides
ctl (MAB_t5030c intergenic)	aatcagcgggtctggggttcgaaaccctgacggcgcaccatgcaaacgcactgctcaggcGGTTTGTCTGGTCAACCACCGCGGTCTCAGTGGTGTACGGTACAAACCgatgtgaccgaaaggtctccatattgtccccgcgctgcgggagcagacccaccacagcaa
pafA	gcaggtctgggcgagcgatggccgcggggactacatgctggcgatgaggcgttccacccgGGTTTGTCTGGTCAACCACCGCGGTCTCAGTGGTGTACGGTACAAACCggtctcgatccccataattcgacgttgcacgccatcgagcctactggttgaggccaccga
MAB_1456c	cgacagcgtagccgggtaacgtcacgacgcatgaccgatgaggcatccaccggcgggacgGGTTTGTCTGGTCAACCACCGCGGTCTCAGTGGTGTACGGTACAAACCaagccgggtgggccggcacaacccgcctagtcgccgggctggatacaagaagttagcggc
katG	cccacatcaccccctcccgaaaggaatgttgtgtctgaagaacacccgcctattgcagagGGTTTGTCTGGTCAACCACCGCGGTCTCAGTGGTGTACGGTACAAACCtcggacgcggatcggttcgacgtccgctgacctttgcactgcgtcgatggccggctcctt
blaR	tcgccccaccgagtaagggacactagttatgtgtccgccctggcgttcgcgatactcgcgGGTTTGTCTGGTCAACCACCGCGGTCTCAGTGGTGTACGGTACAAACCaccgaacttcagcgcctcttcagcaagtgacccgccagtaggtgccccgcgctcgcgagc
recR	agttcctgatcgtcccctgagccccagaagtcagagggggcggcgacccgagagggcacgGGTTTGTCTGGTCAACCACCGCGGTCTCAGTGGTGTACGGTACAAACCaatgaggtcctggaccgggccctcaaacaccgggcaatcccagccctccgccaagatcgc
ORBIT genotyping PCR
blaR F	gacgccttggcgcaagc
blaR R	cgattctcgcgcagtcgc
katG F	gccatgcttgacaccgtcg
katG R	cgaacggtcctaggtagtgcg
MAB_1456c F	ggctagaagagctgccgcc
MAB_1456c R	gatggtgcgcgcgactacg
pafA F	cctgtcgttgtgtgccaatacgg
pafA R	gaccgacattcctcgagatcgacg
recR F	ggtgaccagcgtccagatcg
recR R	gacctcggtggcggtgtc
ctl F	gacttcgaccaaccagtggcg
ctl R	ctcacatgtcacgccgacgc
ORBIT genotyping sequencing
blaR	cctcgaagaggccgag
katG	cctcgaagaggccgag
MAB_1456c	cagcttgagcacgctg
pafA	ccgtatcggatcgccg
recR	ggacctgatcatcggcg
ctl	ccgtcatacgctggtgg
16S genotyping PCR
16S F	gatcctggctcaggacgaacg
16S R	agccgcaccttccggtac
16S genotyping sequencing
16S 1	ggcggcgtgcttaaca
16S 2	ctggtagtccacgccg
qPCR
katG F	gcgacgagcgctacaccg
katG R	cgcggatatcgatcgcagcc
pafA F	cgaggtcgctcggtacctg
pafA R	gcaccagactgtcgcattcg
16S rRNA F	cgatgcaacgcgaagaaccttacc
16S rRNA R	ccatgcaccacctgcacacag
complementation cloning PCR
katG F	cggtaccagatctttaaatctaGATcgatctcagcgagatgatctgcga
katG R	gaattctgcagctggatccatgGATgccgctgacaacacggacc
pafA F	cggtaccagatctttaaatctaGATcggtgaacagcgctatatgcatcg
pafA R	gaattctgcagctggatccatgGATgctgccatgcacgcatgc
complementation cloning sequencing
pmv306 upstream	gctgataccgctcgcc
pmv306 downstream	caccgcggccatgatg
katG 1	gactgcgccgtaggc
katG 2	gcttgctgtggccgg
katG 3	gcaccagtggaagcca
katG 4	ggcggccagagatgc
pafA 1	ggcattggtggcgaca
pafA 2	gcaggtcgtcgagctc
