## Supplementary Table 4 for "Reactive Oxygen Detoxification Contributes to *Mycobacterium abscessus* Antibiotic Survival"

### Sheet: Sheet1
Table S4. 16s sequencing data of clinical strains
Strain	Partial 16S sequence
ATCC 19977	gtactcgagtggcgaacgggtgagtaacacgtgggtgatctgccctgcactctgggataagcctgggaaactgggtctaataccggataggaccacacacttcatggtgagtggtgcaaagcttttgcggtgtgggatgagcccgcggcctatcagcttgttggtggggtaatggcccaccaaggcgacgacgggtagccggcctgagagggtgaccggccacactgggactgagatacggcccagactcctacgggaggcagcagtggggaatattgcacaatgggcgcaagcctgatgcagcgacgccgcgtgagggatgacggccttcgggttgtaaacctctttcagtagggacgaagcgaaagtgacggtacctacagaagaaggaccggccaa…
clinical 1	gtactcgagtggcgaacgggtgagtaacacgtgggtgatctgccctgcactctgggataagcctgggaaactgggtctaataccggataggaccacacacttcatggtgagtggtgcaaagcttttgcggtgtgggatgagcccgcggcctatcagcttgttggtggggtaatggcccaccaaggcgacgacgggtagccggcctgagagggtgaccggccacactgggactgagatacggcccagactcctacgggaggcagcagtggggaatattgcacaatgggcgcaagcctgatgcagcgacgccgcgtgagggatgacggccttcgggttgtaaacctctttcagtagggacgaagcgaaagtgacggtacctacagaagaaggaccggccaa…
clinical 2	gtactcgagtggcgaacgggtgagtaacacgtgggtgatctgccctgcactctgggataagcctgggaaactgggtctaataccggataggaccacacacttcatggtgagtggtgcaaagcttttgcggtgtgggatgagcccgcggcctatcagcttgttggtggggtaatggcccaccaaggcgacgacgggtagccggcctgagagggtgaccggccacactgggactgagatacggcccagactcctacgggaggcagcagtggggaatattgcacaatgggcgcaagcctgatgcagcgacgccgcgtgagggatgacggccttcgggttgtaaacctctttcagtagggacgaagcgaaagtgacggtacctacagaagaaggaccggccaa…
